# Orchard Management and Landscape Context Mediate the Floral Microbiome of Pear

**DOI:** 10.1101/2020.12.23.424173

**Authors:** Robert N. Schaeffer, Vera W. Pfeiffer, Saumik Basu, Matthew Brousil, Christopher Strohm, S. Tianna DuPont, Rachel L. Vannette, David W. Crowder

**Affiliations:** Department of Biology, Utah State University, Logan, UT 84322; Department of Entomology, Washington State University, Pullman, WA 99164; Tree Fruit Research and Extension Center, Washington State University, Wenatchee, WA 98801; Department of Entomology & Nematology, University of California Davis, Davis, CA 95616

**Keywords:** flower microbiome, integrated pest management, landscape heterogeneity, *Pyrus communis*

## Abstract

Crop-associated microbiota are key factors affecting host health and productivity. Most crops are grown within heterogeneous landscapes, and interactions between management practices and landscape context often affect plant and animal biodiversity in agroecosystems. However, whether these same factors typically affect crop-associated microbiota is less clear. Here, we assessed whether orchard management strategies and landscape context affected bacterial and fungal communities in pear (*Pyrus communis*) flowers. We found that bacteria and fungi responded differently to management schemes. Organically-certified orchards had higher fungal diversity in flowers than conventional or bio-based integrated pest management (IPM) orchards, but organic orchards had the lowest bacterial diversity. Orchard management scheme also best predicted the distribution of several important bacterial and fungal genera that either cause or suppress disease, with organic and bio-based IPM best explaining the distributions of bacterial and fungal genera, respectively. Moreover, patterns of bacterial and fungal diversity were affected by interactions between management, landscape context, and climate. When examining the similarity of bacterial and fungal communities across sites, both abundance- and taxa-related turnover were mediated primarily by orchard management scheme and landscape context, and specifically the amount of land in cultivation. Our study reveals local- and landscape-level drivers of floral microbiome structure in a major fruit crop, providing insights that can inform microbiome management to promote host health and high-yielding quality fruit.

**IMPORTANCE:** In tree fruits, proper crop management during bloom is essential for producing disease-free fruit. Tree fruits are often grown in heterogeneous landscapes; however, few studies have assessed whether landscape context and crop management affect the floral microbiome, which plays a critical role in shaping plant health and disease tolerance. Such work is key for identification of tactics and/or contexts where beneficial microbes proliferate, and pathogenic microbes are limited. Here, we characterize the floral microbiome of pear crops in Washington State, USA, where major production occurs in inter-mountain valleys and basins with variable elevation and microclimates. Our results show that both local (crop management) and landscape (habitat types and climate) level factors affect floral microbiota, but in disparate ways for each kingdom, suggesting a need for unique management strategies for each group. More broadly, these findings can potentially inform microbiome management in orchards for promotion of host health and high-quality yields.
