## Supplemental Tables 1-3 for "Orchard Management and Landscape Context Mediate the Floral Microbiome of Pear"

### Sheet: TableS1_CCA_Bacteria
Table S1. Associations between landscape and management variables
and bacteria, assessed through canonical correlation analysis.
Bacteria	Pillai's trace - 1.68		P - 0.014
Canonical correlations	P		Y|X	X|Y
Axis 1 - 0.927	0.002	RDA R2	0.268	0.617
Axis 2 - 0.763	0.288	adj R2	0.18	0.37
Variable		Axis 1 - r	Axis 2 - r	X-coef
Geographic distance		0.659	-0.011	-9.107
Local distance		0.187	0.021	-0.789
Precipitation		0.542	0.144	12.208
Minimum temperature		-0.647	-0.152	-0.127
VPDa minimum		-0.375	-0.058	2.079
VPD maximum		0.046	-0.27	1.545
bIPMb management		-0.386	-0.395	-0.932
Organic management		0.831	0	-2.394
Proportion of landscape - pear		-0.206	0.309	-0.02
Proportion of landscape - fruit		-0.356	0.167	-0.094
Proportion of landscape - forest		0.757	0.003	-0.013
Genus		Axis 1 - r	Axis 2 - r	Y-coef
Bacillus		0.965	-0.054	-0.024
Pantoea		-0.256	-0.961	0.008
Pseudomonas		-0.517	0.306	0.021
aVapor Pressure Deficit
bBiological-based Integrated Pest Management

### Sheet: TableS2_CCA_Fungi
Table S2. Associations between landscape and management variables
and fungi, assessed through canonical correlation analysis.
Fungi	Pillai's trace - 3.11		P - 0.005
Canonical correlations	P		Y|X	X|Y
Axis 1 - 0.956	<0.001	RDA R2	0.35	0.51
Axis 2 - 0.838	0.107	adj R2	0.19	0.21
Variable		Axis 1 - r	Axis 2 - r	X-coef
Geographic distance		-0.596	-0.04	-1.402
Local distance		0.063	-0.123	0.116
Precipitation		-0.339	-0.086	-3.496
Minimum temperature		0.539	0.21	-1.361
VPDa minimum		0.483	0.227	4.982
VPD maximum		-0.365	0.05	-0.251
bIPMb management		0.614	-0.053	1.223
Organic management		-0.612	-0.0165	0.278
Proportion of landscape - pear		0.328	-0.098	0.039
Proportion of landscape - fruit		0.138	-0.03	-0.246
Proportion of landscape - forest		-0.555	-0.154	-0.0123
Genus		Axis 1 - r	Axis 2 - r	Y-coef
Aureobasidium		0.593	0.185	2.399
Botrytis		-0.102	0.73	1.551
Cladosporium		0.198	0.394	9.189
Monilinia		0.357	-0.52	2.405
Mycosphaerella		0.066	0.601	-0.416
Penicillium		0.22	-0.135	3.144
aVapor Pressure Deficit
bBiological-based Integrated Pest Management

### Sheet: TableS3_SprayInfo
Table S3. Chemicals applied at stages of different stages of pear bloom for the control of pests and disease.
Site	IPM scheme	Bloom stage	Active ingredient(s)	Usea
P8	Organic	Clusterbud/Popcorn	Kaolin	I
			Bacillus pumilis	B
			Bacillus thuringiensis kurstaki	B
		Petalfall	Calcium	Z
			Azadirachtin	I
			Mineral oil	I
P19	Organic	Clusterbud/Popcorn	Azadirachtin	I
			Mineral oil	I
			Bacillus pumilis	B
		Bloom	Aureobasidium pullulans	B
			Citric Acid, Disodium Phosphate	Bu
		Petalfall	Azadirachtin	I
			Bacillus thuringiensis kurstaki	I
			Mineral oil
			Bacillus subtilis	B
			Bacillus pumilis	B
P10	Organic	Clusterbud/Popcorn	Kaolin	I
			Calcium	Z
			Mineral oil	I
			Isaria fumosorosea	B
			Azadirachtin	I
		Bloom	Bacillus subtilis	B
			Bacillus amyloliquefaciens	B
		Petalfall	Calcium	Z
			Azadirachtin	I
			Mineral oil	I
P15	Organic	Clusterbud	Kaolin	I
			Sulfur	F
			Azadirachtin	I
		Popcorn	Azadirachtin	I
		Petalfall	Azadirachtin	I
			Mineral oil	I
P16	Organic	Popcorn	Kaolin	I
			Sulfur	F
			Azadirachtin	I
		Petalfall	Azadirachtin	I
			Mineral oil	I
P1	bIPMb	Clusterbud/Popcorn	Kaolin	I
			Calcium	Z
			Diflubenzuron	I
			Mineral oil	I
		Bloom	Oxytetracycline	A
		Petalfall	Calcium	Z
			Pyriproxyfen	I
			Mineral oil	I
			Benzovindiflupyr	F
P5	bIPM	Clusterbud/Popcorn	Kaolin	I
			Calcium	Z
			Pyriproxyfen	I
			Mineral oil	I
		Bloom	Acibenzolar-S-Methyl	R
			Oxytetracycline	A
			2-Hydroxy-1,2,3-Propanetricarboxylic Acid, Calcium Chloride	Bu
		Petalfall	Calcium	Z
			Azadirachtin	I
			Mancozeb	F
			Benzovindiflupyr	F
P6	bIPM	Clusterbud/Popcorn	Calcium	Z
			Kaolin	I
			Pyriproxyfen	I
			Mineral oil	I
		Petalfall	Calcium	Z
			Pyriproxyfen	I
			Azadirachtin	I
			Mancozeb	F
			Benzovindiflupyr	F
P3	bIPM	Clusterbud/Popcorn	Calcium	Z
			Novaluron	I
			Abamectin	I/M
			Mineral oil	I
			Mancozeb	F
			Penthiopyrad	F
		Bloom	Kasugamycin	A
			Acibenzolar-S-Methyl	R
		Petalfall	Calcium	Z
			Novaluron	I
			Spirotetramat	I
			Mineral oil	I
			Mancozeb	F
P9	bIPM	Clusterbud/Popcorn	Kaolin	I
			Calcium	Z
			Pyriproxyfen	I
			Mineral oil	I
			Mancozeb	F
		Petalfall	Calcium	Z
			Azadirachtin	I
			Mancozeb	F
			Benzovindiflupyr	F
P2	Conventional	Clusterbud/Popcorn	Kaolin	I
			Calcium	Z
			Acetamiprid	I
			Pyridaben	I
			Novaluron	I
			Mineral oil	I
		Bloom	Oxytetracycline	A
		Petalfall	Calcium	Z
			Thiamethoxam	I
			Abamectin	I/M
			Novaluron	I
			Mineral oil	I
			Benzovindiflupyr	F
P4	Conventional	Clusterbud/Popcorn	Calcium	Z
			Novaluron	I
			Abamectin	I/M
			Mineral oil	I
			Mancozeb	F
			Penthiopyrad	F
		Bloom	Kasugamycin	A
			Acibenzolar-S-Methyl	R
		Petalfall	Calcium	Z
			Spirotetramat	I
			Novaluron	I
			Mineral oil	I
			Mancozeb	F
P7	Conventional	Clusterbud/Popcorn	Kaolin	I
			Calcium	Z
			Acetamiprid	I
			Pyridaben	I/M
			Novaluron	I
			Mineral oil	I
		Petalfall	Calcium	Z
			Thiamethoxam	I
			Abamectin	I/M
			Novaluron	I
			Mineral oil	I
			Benzovindiflupyr	F
P11	Conventional	Bloom	Oxytetracycline	A
			Kasugamycin	A
			2-Butoxyethanol, Poloxalene, Monopropylene Glycol	Ad
		Petalfall	Calcium	Z
			Thiamethoxam	I
			Novaluron	I
			Abamectin	I/M
			Mineral oil	I
P17	Conventional	Popcorn	Kaolin	I
			Novaluron	I
			Acetamiprid	I
			Mineral oil	I
		Petalfall	Novaluron	I
			Spirotetramat	I
			Mineral oil	I
aI= insecticide, B= biopesticide, Bu=buffer, F= fungicide, Z=Fertilizer, A= antibiotic, M= miticide,
R= Plant hormone regulator, Ad= adjuvant
bBiological-based Integrated Pest Management
